# Giraffe: a tool for comprehensive processing and visualization of multiple long-read sequencing data

**DOI:** 10.1101/2024.05.10.593289

**Authors:** Xudong Liu, Yanwen Shao, Zhihao Guo, Ying Ni, Xuan Sun, Anskar Yu Hung Leung, Runsheng Li

## Abstract

Third-generation sequencing techniques have become increasingly popular due to their ability to generate long, high-quality reads. Utilizing datasets from various samples and multiple sequencing platforms for comparative and comprehensive analysis is essential for exploring biological mechanisms and establishing benchmark baselines. However, current tools for long reads primarily focus on quality control (QC) and read processing for individual samples, complicating the profiling and comparison of multiple datasets. The lack of tools for data comparison and visualization presents challenges for researchers with limited bioinformatics experience. Furthermore, developing a comprehensive long-read QC method that facilitates comparative analysis and visualization across multiple samples and platforms is necessary to establish benchmark baselines for selecting appropriate sequencing platforms. We introduce Giraffe, a Python3-based command line tool designed for comparative analysis and visualization across multiple samples and platforms. Giraffe enables the assessment of read quality, sequencing bias, and genomic regional methylation proportions for both DNA and direct RNA sequencing reads. Its usability has been demonstrated in various scenarios, including comparisons of different biological processing methods (whole genome amplification vs. shotgun), sequencing platforms (Oxford Nanopore Technology vs. Pacific Biosciences), tissues (kidney marrow with and without blood), and biological replicates (kidney marrows). Additionally, our findings indicate that Oxford Nanopore duplex reads outperform PacBio HiFi reads in homopolymer identification and GC evenness while maintaining comparable overall read quality.
