## Supplementary material for "Giraffe: a tool for comprehensive processing and visualization of multiple long-read sequencing data": Table S1, S2, S3, and S4

### Sheet: Table S1
Table S1. The demo of the resulting file generated from the “estimate” function.
ReadID	Accuracy	Error	Q_value	Length	GC_content	Group
@01c34dbf-a225	0.956021	0.0439792	13.5675	572	0.377622	WGA
@01c8f92b-9d33	0.570289	0.429711	3.66824	2065	0.388378	WGA
@01eb8c8f-0891	0.968279	0.0317207	14.9866	1521	0.368179	WGA

### Sheet: Table S2
Table S2. The demo of the homopolymer result generated from the “observe” function.
Base	Accuracy	Group
T	0.845476	WGA
G	0.773599	WGA
C	0.772532	WGA
A	0.845989	WGA
T	0.842352	WGS
G	0.774555	WGS
C	0.774045	WGS
A	0.84305	WGS

### Sheet: Table S3
Table S3. The demo of the quality result generated from the “observe” function.
ID	Ins	Del	Sub	Mat	Iden	Acc	Group
c2c75295-44d0-4030-ad90-60d42b2c42a1	18	40	44	1402	0.9696	0.9322	WGA
e5a5239f-2cd6-4e98-824d-509934c6392e	84	99	127	8523	0.9853	0.9649	WGA
90cde14f-178b-4987-8b0d-49569b9e0de6	17	25	21	1466	0.9859	0.9588	WGA
1cb83691-3801-4eed-8a93-1be1551905cd	86	95	174	3820	0.9564	0.915	WGA
Note: Here, the Ins, Del, Sub, and Mat represent the total number of insertions, deletions, substitutions, and matched bases.
The Iden and Acc means observed identification and observed accuracy for each read.

### Sheet: Table S4
Table S4. Details of datasets used in this work.
Sample_ID	Sequencing_platform	Type	DataID	Datasize
HCC78 cell line	ONT R941	WGS	SAMN40722953	26210095609
HCC78 cell line	ONT R941	WGA	SAMN40723144	28647820618
Kidney Marrow(wt1)	ONT R1041	WGS	SAMN40723200	19263857479
Kidney Marrow (wt2)	ONT R1041	WGS	SAMN40723274	13901506685
Kidney Marrow with Blood	ONT R941	WGS	SAMN40723157	9938807978
Kidney Marrow without Blood	ONT R941	WGS	SAMN40723160	8461091719
HG002 datasets	PacBio HiFi	WGS	*reads.default.bam	117973192666
HG002 datasets	ONT duplex	WGS	*splitduplex_pass.fastq	75649414608
Note: the human H002 datasets are available at the https://humanpangenome.org/data.
